# Cell Geometry Distinguishes Migration-Associated Heterogeneity in Two-Dimensional Systems

**DOI:** 10.1101/2021.12.22.473305

**Authors:** Sagar S Varankar, Kishore Hari, Sharmila A Bapat, Mohit Kumar Jolly

## Abstract

**Background:** *In vitro* migration assays are a cornerstone of cell biology and have found extensive utility in research. Over the past decade, several variations of the two-dimensional (2D) migration assay have improved our understanding of this fundamental process. However, the ability of these approaches to capture the functional heterogeneity during migration and their accessibility to inexperienced users has been limited.

**Methods:** We downloaded published time-lapse 2D cell migration datasets and subjected them to feature extraction with the Fiji software. We used the ‘Analyze Particles’ tool to extract ten cell geometry features (CGFs), which were grouped into ‘shape’, ‘size’ and ‘position’ descriptors. Next, we defined the migratory status of cells using the ‘MTrack2’ plugin. All data obtained from Fiji were further subjected to rigorous statistical analysis with R version 4.0.2.

**Results:** We observed consistent associative trends between size and shape descriptors and validated the robustness of our observations across four independent datasets. We used these descriptors to resolve the functional heterogeneity during migration by identifying and characterizing ‘non-migrators (NM)’ and ‘migrators (M)’. Statistical analysis allowed us to identify considerable heterogeneity in the NM subset, that has not been previously reported. Interestingly, differences in 2D-packing appeared to affect CGF trends and heterogeneity of the migratory subsets for the datasets under investigation.

**Conclusion:** We developed an analytical pipeline using open source tools, to identify and morphologically characterize functional migratory subsets from label-free, time-lapse migration data. Our quantitative approach identified a previously unappreciated heterogeneity of non-migratory cells and predicted the influence of 2D-packing on migration.
