## Supplementary material for "Cell Geometry Distinguishes Migration-Associated Heterogeneity in Two-Dimensional Systems": Table S2

### Sheet: CoV for NM and M cells
NM	A4_DMSO	A4_Pac	A_Ser	A4_SS	A4_TGF	OVMZ6_DMSO	OVMZ6_Pac	OVMZ6_Ser	OVMZ6_SS	OVMZ6_TGF	OVCA420_DMSO	OVAC420_Pac	OVCA420_Ser	OVCA420_SS	OVCA420_TGF	PEO14_DMSO	PEO14_Pac	PEO14_Ser	PEO14_SS	PEO14_TGF	OVCAR3_DMSO	OVCAR3_Pac	OVCAR3_Ser	OVCAR3_SS	OVCAR3_TGF	CAOV3_DMSO	CAOV3_Pac	CAOV3_Ser	CAOV3_SS	CAOV3_TGF
Area	0.698799	0.67388	0.550472	0.482142	0.683291	0.51025	0.562924	1.08514	0.422029	0.571781	0.617587	0.714515	0.712854	0.569459	0.673246	0.645122	0.672572	0.577916	0.587118	0.617435	0.556677	0.646379	0.654092	0.637898	0.661292	0.623595	0.603203	0.650647	0.633234	0.608451
Perimeter	0.597385	0.548698	0.499192	0.422563	0.577037	0.434059	0.429088	0.984361	0.348006	0.458071	0.5638	0.630037	0.594111	0.413964	0.586722	0.586751	0.56412	0.516105	0.510329	0.552464	0.487061	0.54935	0.561857	0.537528	0.567546	0.541777	0.456224	0.552044	0.563852	0.459896
Width	0.513277	0.461355	0.456296	0.386409	0.49005	0.396987	0.386854	0.735646	0.347563	0.384659	0.519934	0.590888	0.446322	0.39457	0.446577	0.461574	0.481483	0.419393	0.422111	0.43855	0.352878	0.427381	0.433445	0.45301	0.433652	0.409632	0.386705	0.421882	0.404764	0.393743
Height	0.526436	0.48897	0.459531	0.391815	0.483629	0.363836	0.368464	0.748796	0.344948	0.372048	0.509029	0.516563	0.449994	0.40114	0.443075	0.45896	0.457973	0.423524	0.433252	0.441604	0.358826	0.423878	0.416256	0.406046	0.426648	0.400539	0.385316	0.414006	0.412729	0.398966
Feret	0.446004	0.418858	0.392741	0.337909	0.428932	0.327306	0.324316	0.676368	0.283137	0.328211	0.467521	0.505568	0.397566	0.319994	0.392655	0.397155	0.413367	0.36115	0.363861	0.381384	0.319726	0.375364	0.371372	0.391199	0.380324	0.36016	0.337086	0.369427	0.360877	0.344048
Circ.	0.49806	0.526916	0.532956	0.470916	0.584616	0.391195	0.331289	0.50744	0.275102	0.386349	0.46294	0.533646	0.607917	0.320177	0.585653	0.474445	0.501862	0.434076	0.462359	0.480944	0.495828	0.446827	0.458065	0.482462	0.449603	0.513199	0.448653	0.554337	0.543011	0.442824
Solidity	0.192775	0.22912	0.218827	0.181478	0.249165	0.140633	0.124471	0.26175	0.11137	0.139578	0.194266	0.203462	0.248418	0.145015	0.235642	0.181657	0.197829	0.168422	0.180398	0.180502	0.162817	0.163641	0.17077	0.170658	0.165999	0.198479	0.177071	0.22444	0.216878	0.181878
Round	0.382734	0.343905	0.37954	0.31676	0.360417	0.290282	0.269981	0.291502	0.288879	0.273678	0.366602	0.372444	0.310535	0.315828	0.314441	0.321823	0.343818	0.310407	0.326588	0.312277	0.260434	0.277178	0.304881	0.287739	0.28264	0.290868	0.317159	0.306228	0.294146	0.321475
AR	0.46724	0.420493	0.483429	0.445253	0.453962	0.395577	0.344501	0.319829	0.359563	0.357767	0.526492	0.965024	0.366571	0.412272	0.370171	0.396822	0.521152	0.375074	0.43409	0.395904	0.336894	0.34144	0.42688	0.626332	0.354321	0.36404	0.428229	0.391087	0.367183	0.41585
M	A4_DMSO	A4_Pac	A_Ser	A4_SS	A4_TGF	OVMZ6_DMSO	OVMZ6_Pac	OVMZ6_Ser	OVMZ6_SS	OVMZ6_TGF	OVCA420_DMSO	OVAC420_Pac	OVCA420_Ser	OVCA420_SS	OVCA420_TGF	PEO14_DMSO	PEO14_Pac	PEO14_Ser	PEO14_SS	PEO14_TGF	OVCAR3_DMSO	OVCAR3_Pac	OVCAR3_Ser	OVCAR3_SS	OVCAR3_TGF	CAOV3_DMSO	CAOV3_Pac	CAOV3_Ser	CAOV3_SS	CAOV3_TGF
Area	0.473116	0.481696	0.503319	0.474491	0.475397	0.280896	0.333459	0.564916	0.574442	0.354741	0.431591	0.475015	0.472106	0.165745	0.491215	0.44371	0.409115	0.449559	0.377383	0.454473	0.240946	0.409243	0.370544	0.288762	0.380278	0.434679	0.296424	0.499846	0.542556	0.370079
Perimeter	0.509699	0.542655	0.469012	0.452425	0.45824	0.373151	0.344208	0.573756	0.393165	0.402408	0.452962	0.486016	0.466537	0.253213	0.483022	0.45104	0.503643	0.495618	0.440297	0.479143	0.365735	0.457403	0.41389	0.384115	0.406296	0.494367	0.363705	0.505209	0.589523	0.39033
Width	0.391417	0.396443	0.371501	0.372256	0.389776	0.32358	0.318993	0.416173	0.365984	0.33393	0.401056	0.447943	0.388616	0.279033	0.398324	0.352924	0.758451	0.372503	0.37821	0.350787	0.25624	0.349776	0.317736	0.371178	0.318366	0.354606	0.266725	0.350563	0.349009	0.355599
Height	0.381631	0.388194	0.381023	0.345565	0.378504	0.290183	0.27517	0.406936	0.31543	0.28738	0.403045	0.395878	0.372594	0.294721	0.354038	0.333285	0.336361	0.36325	0.342539	0.355615	0.234297	0.317367	0.293225	0.273025	0.283969	0.330426	0.296769	0.35626	0.377011	0.292655
Feret	0.320476	0.31795	0.289559	0.295503	0.309014	0.257824	0.255354	0.36621	0.285872	0.264406	0.320261	0.376555	0.312592	0.169724	0.328085	0.290487	0.621526	0.30855	0.308569	0.299445	0.208665	0.294934	0.255578	0.298688	0.263792	0.28878	0.215238	0.305008	0.319927	0.272342
Circ.	0.75537	0.567543	0.528179	0.600349	0.540073	0.702322	0.466955	0.782957	0.421375	0.647233	0.590886	0.876015	0.649378	0.410521	0.568132	0.508363	0.564856	0.878833	0.896585	0.746117	0.793335	0.70922	0.740482	0.780262	0.586385	0.62802	0.481795	0.576981	0.737525	0.457565
Solidity	0.252643	0.231595	0.221523	0.213931	0.232518	0.207573	0.146158	0.230544	0.150724	0.170202	0.289288	0.279961	0.234768	0.129084	0.215423	0.160334	0.210026	0.236824	0.243485	0.202326	0.201099	0.178783	0.166722	0.195295	0.157049	0.197238	0.144775	0.184316	0.221729	0.152483
Round	0.397578	0.395993	0.40468	0.352393	0.409836	0.326112	0.28781	0.32063	0.34775	0.284485	0.417245	0.380952	0.441693	0.356437	0.417013	0.31305	0.422209	0.328059	0.342579	0.321136	0.263831	0.301102	0.302184	0.299785	0.300712	0.304273	0.29351	0.314025	0.31642	0.32334
AR	0.507447	0.494285	0.49619	0.42757	0.50997	0.625633	0.396227	0.370899	0.39958	0.333738	0.521441	1.52305	0.543688	0.39003	0.626345	0.374445	1.37206	0.408579	1.7243	0.395083	0.305644	0.358298	0.418006	1.13078	0.339705	0.341514	0.336594	0.36349	0.367276	0.374308
Ratio of NM/M	A4_DMSO	A4_Pac	A_Ser	A4_SS	A4_TGF	OVMZ6_DMSO	OVMZ6_Pac	OVMZ6_Ser	OVMZ6_SS	OVMZ6_TGF	OVCA420_DMSO	OVAC420_Pac	OVCA420_Ser	OVCA420_SS	OVCA420_TGF	PEO14_DMSO	PEO14_Pac	PEO14_Ser	PEO14_SS	PEO14_TGF	OVCAR3_DMSO	OVCAR3_Pac	OVCAR3_Ser	OVCAR3_SS	OVCAR3_TGF	CAOV3_DMSO	CAOV3_Pac	CAOV3_Ser	CAOV3_SS	CAOV3_TGF
Area	1.47701	1.39897	1.09368	1.01612	1.43731	1.81651	1.68813	1.9209	0.734675	1.61183	1.43095	1.5042	1.50995	3.43575	1.37057	1.45393	1.64397	1.28552	1.55576	1.35857	2.31038	1.57945	1.76522	2.20908	1.73897	1.43461	2.03493	1.30169	1.16713	1.64411
Perimeter	1.17203	1.01114	1.06435	0.933997	1.25925	1.16323	1.24659	1.71564	0.88514	1.13832	1.2447	1.29633	1.27345	1.63485	1.21469	1.30088	1.12008	1.04134	1.15906	1.15302	1.33173	1.20102	1.3575	1.39939	1.39688	1.0959	1.25438	1.0927	0.956454	1.17822
Width	1.31133	1.16374	1.22825	1.03802	1.25726	1.22686	1.21274	1.76765	0.949667	1.15192	1.29641	1.31911	1.14849	1.41406	1.12114	1.30786	0.634824	1.12588	1.11607	1.25019	1.37714	1.22187	1.36417	1.22046	1.36212	1.15517	1.44983	1.20344	1.15975	1.10727
Height	1.37944	1.2596	1.20604	1.13384	1.27774	1.25381	1.33904	1.84008	1.09358	1.29462	1.26296	1.30485	1.20773	1.36108	1.25149	1.37708	1.36155	1.16593	1.26483	1.2418	1.5315	1.33561	1.41958	1.48721	1.50244	1.21219	1.29837	1.16209	1.09474	1.36326
Feret	1.39169	1.31737	1.35634	1.14351	1.38806	1.26949	1.27006	1.84694	0.990431	1.24131	1.45982	1.34261	1.27183	1.88538	1.19681	1.3672	0.665083	1.17047	1.17919	1.27364	1.53224	1.2727	1.45307	1.30972	1.44176	1.24718	1.56611	1.21121	1.128	1.26329
Circ.	0.659359	0.928416	1.00904	0.784403	1.08248	0.557002	0.709467	0.648107	0.652869	0.596924	0.783468	0.609174	0.936154	0.77993	1.03084	0.933281	0.888477	0.493923	0.515689	0.644596	0.624992	0.630025	0.618604	0.618333	0.766738	0.817171	0.931212	0.960755	0.736261	0.967783
Solidity	0.763034	0.989315	0.987828	0.848303	1.0716	0.677512	0.851616	1.13536	0.738904	0.820072	0.671532	0.726754	1.05814	1.12341	1.09386	1.13299	0.941924	0.711171	0.7409	0.892133	0.809638	0.915306	1.02428	0.873847	1.05699	1.0063	1.22308	1.21769	0.978122	1.19278
Round	0.962664	0.868463	0.937876	0.898883	0.879418	0.89013	0.93805	0.909154	0.830709	0.96201	0.878624	0.977668	0.703056	0.88607	0.754033	1.02802	0.814331	0.946192	0.953322	0.972415	0.987124	0.920547	1.00893	0.95982	0.939905	0.955943	1.08058	0.97517	0.929604	0.994232
AR	0.920764	0.85071	0.974284	1.04136	0.890174	0.632284	0.869454	0.862307	0.899854	1.072	1.00969	0.633614	0.67423	1.05702	0.591002	1.05976	0.379833	0.917997	0.251749	1.00208	1.10224	0.952952	1.02123	0.553895	1.04303	1.06596	1.27224	1.07592	0.999747	1.11098
